# Identification of novel origins of transfer across bacterial plasmids

**DOI:** 10.1101/2024.01.30.577996

**Authors:** Manuel Ares-Arroyo, Amandine Nucci, Eduardo P.C. Rocha

## Abstract

Conjugative plasmids are important drivers of bacterial evolution, but most plasmids lack genes for conjugation. It is currently not known if the latter can transfer because origins of transfer by conjugation (*oriT*), which would allow their mobilization by conjugative plasmids, are poorly known. Here, we identify and characterize occurrences of known *oriT* families across thousands of plasmids confirming that most conjugative and mobilizable plasmids still lack identifiable families of *oriTs*. They reveal clear patterns in terms of intergenic position, distance to the relaxases, and MOB-type association. This allowed to develop a computational method to discover novel *oriT*s. As a proof of concept, we identify 21 novel *oriTs* from the nosocomial pathogens *Escherichia coli*, *Klebsiella pneumoniae*, and *Acinetobacter baumannii*, some of them responsible for the mobility of critical antimicrobial resistance genes. These 21 *oriT* families share key characteristics of the others and fill most of the missing diversity of *oriTs* in relaxase-encoding plasmids both in terms of frequency and phylogeny. We confirmed experimentally the function of six of them. The ability to identify novel *oriT*s paves the way to explore conjugation across bacterial plasmids, notably among the majority lacking conjugation-related genes.
