## Supplementary material for "Identification of novel origins of transfer across bacterial plasmids": Table S1

### Sheet: Sheet1
BACTERIAL STRAINS
Name	Characteristics		Source
Eshcerichia coli MFDpir	ChRP4 Δnic ΔMu pir+		Ferrières et al., 2010
Escherichia coli DH10B	F- mcrA ∆(mrr-hsdRMS-mcrBC) φ80lacZ∆M15 ∆lacX74 recA1 endA1 rpsL150(StrR) araD139 ∆ (ara, leu)7697 galU galK λ- nupG		Thermo Fisher
PLASMIDS
Name	Characteristics	Size (bp)	Source	24h UCF-T	2h T/R	S.E.M.
pCOLADuet-1	KmR, T7/lac-promoter	3719	Genscript USA Inc.	-	0	NA
pX4-Neg	pCOLADuet-1::taxA-MOBP1	5421	This work	-	0	NA
pX4	pCOLADuet-1::taxA-MOBP1::oriT-X4	5789	This work	+	0	NA
pE4-Neg	pCOLADuet-1::t4cp-MOBC	6380	This work	-	0	NA
pE4	pCOLADuet-1::t4cp-MOBC::oriT-E4	7859	This work	+	0.207	0.122
pHI1B-Neg	pCOLADuet-1::mobI-hypothetical-MOBH	6942	This work	-	0	NA
pHI1B	pCOLADuet-1::mobI-hypothetical-MOBH::oriT-HI1B	7541	This work	-	0	NA
pPse11-Neg	pCOLADuet-1::mobC-MOBP1	5896	This work	-	0	NA
pPse11	pCOLADuet-1::mobC-MOBP1::oriT-Pse11	6544	This work	+	0.0751	0.0899
pPse5-Neg	pCOLADuet-1::t4cp-MOBF	9606	This work	-	0	NA
pPse5	pCOLADuet-1::t4cp-MOBF::oriT-Pse5	10185	This work	+	0	NA
pE7-Neg	pCOLADuet-1::MOBQ	4608	This work	-	0	NA
pE7	pCOLADuet-1::MOBQ::oriT-E7	4789	This work	+	0	NA
pE7-Acc	pCOLADuet-1::MOBQ::oriT-E7::hypothetical	5142	This work	+	0	NA
pAbQ1-Neg	pCOLADuet-1::MOBQ	5121	This work	-	0	NA
pAbQ1	pCOLADuet-1::MOBQ::oriT-Ab-MOBQ-1	5287	This work	+	0.00738	0.00542
pAbQ1-Acc	pCOLADuet-1::MOBQ::oriT-Ab-MOBQ-1::Mob-hypothetical	5999	This work	+	0.00422	0.00273
pAbQ2-Neg	pCOLADuet-1::MOBQ	4776	This work	-	0	NA
pAbQ2	pCOLADuet-1::MOBQ::oriT-Ab-MOBQ-2	5154	This work	-	0	NA
pAbQ2-Acc	pCOLADuet-1::MOBQ::oriT-Ab-MOBQ-2::hypothetical	5870	This work	-	0	NA
pAbQ5-Neg	pCOLADuet-1::MOBQ	5337	This work	-	0	NA
pAbQ5	pCOLADuet-1::MOBQ::oriT-Ab-MOBQ-5	5538	This work	+	3e-05	5.2e-05
pAbQ5-Acc	pCOLADuet-1::MOBQ::oriT-Ab-MOBQ-5::Mob	5789	This work	+	0.00518	0.00156129
